# Transcriptomic responses associated with carbon and energy flows under high salinity stress suggest the overflow of acetyl-CoA from glycolysis and NADPH co-factor induces high lipid accumulation and halotolerance in *Chlorella* sp. HS2

**DOI:** 10.1101/817551

**Authors:** Jin-Ho Yun, Michaël Pierrelée, Dae-Hyun Cho, Urim Kim, Jina Heo, Dong-Yun Choi, Yong Jae Lee, Bongsoo Lee, HyeRan Kim, Bianca Habermann, Yong Keun Chang, Hee-Sik Kim

**Affiliations:** Cell Factory Research Center, KRIBB, Yuseong-gu, Daejeon, 34141, Republic of Korea; Aix-Marseille University, CNRS, IBDM UMR 7288, 13009 Marseille, France; Department of Environmental Biotechnology, UST, Yuseong-gu, Daejeon, 34113, Republic of Korea; Department of Microbial and Nano Materials, College of Science and Technology, Mokwon University, Seo-gu, Daejeon, 35349, Republic of Korea; Plant Systems Engineering Research Center, KRIBB, Yuseong-gu, Daejeon, 34141, Republic of Korea; Advanced Biomass R&D Center, 291 Daehak-ro, Yuseong-gu, Daejeon, 34141, Republic of Korea; Department of Chemical and Biomolecular Engineering, KAIST, Yuseong-gu, Daejeon, 34141, Republic of Korea

**Keywords:** acetyl-CoA, *Chlorella* sp. HS2, halotolerance, lipid synthesis, photosynthesis, RNA-seq

## Abstract

Previously, we isolated *Chlorella* sp. HS2 (referred hereupon HS2) from a local tidal rock pool and demonstrated its halotolerance and relatively high biomass productivity under different salinity conditions. To further understand acclimation responses of this alga against high salinity stress, we performed transcriptome analysis of triplicated culture samples grown in freshwater and marine conditions at both exponential and stationary growth phases. *De novo* assembly followed by differential expression analysis identified 5907 and 6783 differentially expressed genes (DEGs) respectively at exponential and stationary phases from a total of 52770 transcripts, and the functional enrichment of DEGs with KEGG database resulted in 1445 KEGG Orthology (KO) groups with a defined differential expression. Specifically, the transcripts involved in photosynthesis, TCA and Calvin cycles were downregulated, whereas the upregulation of DNA repair mechanisms and an ABCB subfamily of eukaryotic type ABC transporter was observed at high salinity condition. In addition, while key enzymes associated with glycolysis pathway and triacylglycerol (TAG) synthesis were determined to be upregulated from early growth phase, salinity stress seemed to reduce the carbohydrate content of harvested biomass from 45.6 dw% to 14.7 dw% and nearly triple the total lipid content from 26.0 dw% to 62.0 dw%. These results suggest that the reallocation of storage carbon toward lipids played a significant role in conferring the viability of this alga under high salinity stress, most notably by remediating high level of cellular stress partially caused by ROS generated in oxygen-evolving thylakoids.

**Summary Statement:** Redirection of storage carbon towards the synthesis of lipids played a critical role in conferring the halotolerance of a *Chlorella* isolate by remediating excess oxidative stress experienced in photosystems.
