## Supplementary File 1. Input file for KEGG mapper search & color. for "Transcriptomic responses associated with carbon and energy flows under high salinity stress suggest the overflow of acetyl-CoA from glycolysis and NADPH co-factor induces high lipid accumulation and halotolerance in *Chlorella* sp. HS2"

K15305 grey	blue
K10595 grey	blue
K01897 blue	black
K15190 grey	blue
K00234 blue	black
K01342 blue	grey
K06158 red	blue
K03978 blue	black
K14510 red	blue
K13437 grey	blue
K08994 red	black
K10380 red	black
K10206 blue	grey
K05667 grey	blue
K03797 red	black
K05673 blue	black
K01768 red	blue
K07305 grey	red
K14347 grey	blue
K08303 grey	blue
K00012 blue	black
K08819 grey	blue
K01952 grey	blue
K00548 blue	black
K08857 blue	black
K00627 red	blue
K00943 red	black
K14803 grey	blue
K08913 blue	red
K12666 grey	blue
K03006 grey	blue
K07376 grey	blue
K02737 grey	blue
K00532 blue	black
K01309 grey	blue
K00454 blue	black
K02988 blue	black
K20161 red	grey
K16190 blue	black
K02906 blue	black
K00901 red	grey
K00860 blue	black
K14772 grey	blue
K02738 red	black
K20069 red	grey
K17080 blue	black
K15306 blue	black
K02956 blue	black
K16582 grey	blue
K11099 blue	black
K03257 blue	black
K01673 grey	blue
K01623 blue	black
K09487 blue	black
K03671 blue	black
K04078 grey	blue
K00432 blue	black
K22913 grey	blue
K02349 red	blue
K07953 blue	black
K10756 grey	blue
K11876 grey	blue
K01368 blue	black
K10143 blue	black
K00844 blue	grey
K01958 grey	blue
K05601 blue	black
K00053 blue	black
K12827 grey	blue
K23398 blue	grey
K10799 red	blue
K02224 grey	blue
K05743 red	grey
K03798 red	black
K00326 grey	blue
K03794 red	blue
K14006 grey	blue
K11541 grey	blue
K02154 grey	blue
K12493 blue	black
K02867 blue	black
K14840 blue	black
K02953 blue	black
K02959 blue	black
K00621 grey	blue
K13427 blue	black
K11252 blue	black
K07901 blue	black
K20093 blue	black
K22073 blue	black
K06236 blue	black
K01444 grey	blue
K00981 red	grey
K14293 grey	blue
K17710 grey	blue
K14572 grey	blue
K10140 red	grey
K17267 grey	blue
K01869 blue	red
K15631 red	grey
K00688 red	blue
K00962 red	blue
K02088 red	grey
K03347 blue	black
K00958 blue	grey
K05604 grey	blue
K07151 grey	blue
K23504 grey	blue
K06545 grey	blue
K01262 red	black
K15109 blue	black
K11806 grey	blue
K02069 grey	blue
K12972 blue	black
K15153 grey	blue
K11644 red	blue
K02863 blue	black
K04515 grey	blue
K01647 blue	black
K14408 grey	blue
K11434 grey	blue
K01193 grey	blue
K15172 red	grey
K00344 blue	grey
K14498 blue	black
K15446 grey	blue
K09771 grey	blue
K07573 blue	black
K11348 grey	blue
K00231 red	grey
K06062 grey	blue
K22503 blue	black
K14674 grey	blue
K13984 grey	blue
K01638 blue	black
K15502 blue	black
K11314 blue	grey
K12393 grey	blue
K03028 grey	blue
K22991 grey	blue
K17913 grey	blue
K10259 grey	blue
K01648 red	blue
K20471 red	black
K20196 grey	blue
K11096 grey	blue
K12176 red	blue
K03320 red	black
K01867 blue	black
K03695 red	black
K14358 red	black
K01426 red	grey
K06173 blue	black
K02864 blue	grey
K02636 blue	grey
K18681 blue	black
K14439 red	grey
K11320 grey	blue
K23539 grey	blue
K17619 red	grey
K12867 red	black
K11968 blue	black
K11085 red	grey
K07735 blue	black
K04083 grey	blue
K03937 blue	grey
K19765 blue	black
K01693 grey	blue
K19043 red	black
K09832 grey	blue
K02976 red	blue
K16296 red	blue
K06689 blue	black
K00058 blue	black
K13071 red	blue
K01358 blue	black
K09571 blue	grey
K00232 blue	black
K17618 red	grey
K10949 grey	blue
K03428 blue	black
K02989 blue	black
K08245 red	grey
K11446 red	blue
K03681 grey	blue
K08730 red	grey
K05236 grey	blue
K12872 blue	black
K14689 grey	blue
K17285 grey	blue
K12868 red	grey
K22372 red	blue
K14538 grey	blue
K19788 red	blue
K20352 grey	blue
K00228 blue	black
K08869 red	black
K22390 red	blue
K14684 blue	black
K03283 blue	black
K03846 blue	black
K00059 blue	black
K02335 grey	blue
K14709 blue	black
K07304 blue	grey
K21889 red	grey
K14442 red	black
K14821 red	grey
K15178 red	grey
K00948 grey	blue
K02212 red	black
K12845 blue	black
K12626 blue	black
K19269 grey	blue
K12271 grey	red
K08963 grey	blue
K00253 red	black
K01254 grey	blue
K17991 red	black
K00656 blue	black
K14026 blue	black
K11803 red	grey
K03424 blue	black
K17808 grey	blue
K00140 blue	black
K02115 blue	black
K16465 grey	blue
K15747 blue	black
K04564 red	grey
K08653 grey	blue
K05610 grey	blue
K15281 blue	black
K01280 grey	blue
K01194 blue	black
K01366 blue	black
K17795 blue	grey
K00036 red	grey
K00387 grey	blue
K04424 blue	black
K03842 blue	black
K20967 red	grey
K11161 red	grey
K14832 grey	blue
K09584 red	blue
K13137 blue	black
K12585 grey	blue
K14753 blue	black
K02144 blue	grey
K17300 blue	black
K20989 red	black
K04445 grey	blue
K23010 grey	blue
K14564 grey	blue
K07203 blue	black
K10587 red	grey
K11292 grey	blue
K02926 blue	grey
K03327 blue	black
K11160 red	grey
K18669 grey	blue
K05643 grey	blue
K18456 blue	black
K13126 blue	black
K02736 grey	blue
K06174 blue	black
K02730 grey	blue
K01487 grey	blue
K08511 grey	blue
K00889 grey	blue
K12580 red	grey
K12670 grey	blue
K04422 blue	black
K01312 blue	black
K00249 blue	grey
K00988 blue	grey
K04567 grey	blue
K20286 blue	black
K02470 blue	black
K12130 grey	blue
K19513 red	blue
K11840 grey	blue
K23025 blue	black
K02358 blue	black
K12818 blue	black
K18059 red	blue
K02880 grey	blue
K02981 blue	black
K03781 grey	blue
K12599 grey	blue
K01070 red	grey
K12581 blue	black
K08232 red	black
K00586 blue	black
K03687 blue	grey
K00276 red	black
K03809 red	black
K12183 grey	blue
K04456 grey	blue
K23338 grey	blue
K12244 red	grey
K12821 grey	blue
K16911 grey	blue
K00451 red	black
K12946 blue	black
K14962 grey	blue
K02295 red	grey
K06212 grey	blue
K16578 grey	blue
K01653 red	black
K14521 red	grey
K15333 grey	blue
K01883 red	grey
K01507 blue	black
K01738 blue	black
K10862 blue	grey
K15176 grey	blue
K00799 red	black
K01875 blue	black
K09422 blue	black
K13462 grey	blue
K10580 grey	blue
K00215 grey	blue
K09624 grey	blue
K17907 red	grey
K21435 blue	black
K09566 grey	blue
K10268 red	black
K01187 blue	black
K04419 blue	black
K12604 grey	blue
K17783 grey	blue
K00573 red	black
K02184 blue	black
K00383 red	black
K17689 grey	blue
K12824 grey	blue
K01544 red	black
K10396 blue	black
K11251 blue	black
K08240 grey	blue
K10839 grey	blue
K14848 grey	blue
K07512 blue	black
K13412 blue	black
K14766 grey	blue
K10395 red	grey
K00026 blue	grey
K00940 grey	blue
K00661 grey	blue
K15397 blue	black
K23257 blue	black
K10610 grey	blue
K17301 grey	blue
K14617 red	grey
K16240 grey	blue
K03066 grey	blue
K00873 blue	black
K00975 grey	blue
K17260 red	grey
K16055 blue	black
K14012 grey	blue
K06965 grey	blue
K01433 grey	blue
K13617 grey	blue
K00511 blue	black
K03517 grey	blue
K03010 grey	blue
K12741 grey	blue
K10960 grey	red
K08798 grey	blue
K01214 red	blue
K01265 blue	black
K00850 red	black
K03260 grey	blue
K01692 blue	grey
K15104 blue	black
K22068 blue	black
K00600 blue	black
K09838 grey	blue
K00264 red	grey
K08770 grey	blue
K01568 red	grey
K00392 blue	black
K14964 grey	blue
K10046 blue	black
K01490 red	black
K07936 blue	black
K00939 blue	black
K06269 blue	black
K14785 blue	black
K11654 grey	blue
K02150 grey	blue
K06685 grey	red
K05856 grey	blue
K11808 grey	red
K02146 blue	black
K08991 blue	grey
K01641 blue	black
K14007 red	blue
K19691 grey	blue
K12817 grey	blue
K14570 red	blue
K03018 grey	blue
K14565 blue	black
K06675 grey	blue
K18586 red	grey
K21803 grey	blue
K10777 red	grey
K00705 red	blue
K10536 red	black
K02835 grey	blue
K14857 red	blue
K09864 blue	black
K00606 blue	black
K13510 grey	red
K06941 red	blue
K11817 grey	blue
K03061 red	grey
K20416 grey	blue
K08910 blue	grey
K01999 grey	red
K01915 red	black
K14994 red	grey
K01057 grey	blue
K20168 blue	black
K16944 red	black
K11663 blue	grey
K02113 blue	black
K00827 red	black
K01847 red	grey
K03404 red	grey
K14806 red	grey
K03355 red	grey
K15100 blue	black
K07752 grey	blue
K15731 grey	red
K02930 blue	black
K14396 blue	black
K17602 grey	blue
K08794 blue	black
K01900 blue	black
K11646 grey	blue
K10357 blue	black
K01945 blue	grey
K08790 red	grey
K14512 grey	blue
K02372 blue	grey
K22218 red	grey
K08873 grey	blue
K11997 blue	black
K01578 grey	blue
K09514 grey	red
K00502 red	grey
K20784 grey	blue
K18798 blue	black
K01537 blue	black
K08907 blue	grey
K08909 blue	red
K00616 blue	grey
K20781 grey	blue
K21596 grey	blue
K05850 red	grey
K00921 blue	black
K02922 blue	black
K00128 blue	black
K15535 red	grey
K00417 grey	blue
K19730 blue	black
K02137 blue	black
K03243 grey	blue
K10614 blue	black
K11131 grey	blue
K14652 grey	blue
K02895 grey	blue
K00666 red	blue
K10844 red	grey
K09458 grey	blue
K10754 grey	blue
K17261 blue	black
K18696 blue	grey
K00953 grey	blue
K10577 blue	grey
K01784 blue	black
K02908 blue	grey
K17262 red	grey
K05546 red	blue
K22985 grey	blue
K13941 blue	black
K12660 blue	grey
K23544 red	grey
K00111 red	grey
K03596 red	grey
K02870 blue	black
K05015 grey	blue
K20367 grey	blue
K02940 blue	grey
K23565 red	grey
K17086 grey	blue
K13420 red	black
K13754 red	black
K19562 blue	grey
K10896 grey	blue
K03768 blue	grey
K00764 grey	blue
K16904 grey	red
K09699 blue	black
K02935 blue	grey
K14682 red	grey
K09565 blue	black
K13117 blue	black
K07034 red	black
K22736 blue	grey
K16571 grey	blue
K14415 blue	black
K00281 red	black
K12590 grey	blue
K09580 blue	black
K00029 red	black
K02551 red	black
K11978 red	grey
K01527 blue	black
K09837 blue	grey
K01408 grey	blue
K01835 red	black
K15434 grey	red
K15119 red	black
K01802 blue	red
K03801 blue	grey
K02917 blue	black
K02943 blue	black
K17943 grey	blue
K11162 blue	grey
K04079 blue	black
K11206 red	black
K19355 blue	black
K16007 red	grey
K05956 blue	black
K09489 grey	red
K11279 grey	blue
K01176 blue	black
K12828 grey	blue
K14267 red	grey
K11858 red	grey
K14548 red	grey
K10956 grey	blue
K02996 red	grey
K06877 red	grey
K12883 blue	grey
K17506 grey	blue
K06184 grey	blue
K07466 grey	blue
K16297 blue	black
K02978 blue	black
K13998 red	grey
K11984 grey	blue
K15040 blue	black
K12373 grey	blue
K01183 blue	black
K12479 red	grey
K01431 red	black
K07407 blue	black
K04072 grey	blue
K02918 blue	black
K17508 grey	blue
K00968 grey	blue
K04367 grey	blue
K07889 grey	blue
K19589 grey	blue
K00558 grey	blue
K15014 grey	blue
K00067 grey	blue
K01687 blue	black
K01177 blue	black
K10598 red	grey
K09015 blue	black
K17279 grey	blue
K02553 red	black
K05725 blue	black
K10573 grey	blue
K10523 blue	black
K00784 grey	blue
K03715 red	blue
K08678 grey	blue
K11269 grey	blue
K11086 grey	blue
K02357 blue	grey
K05663 red	black
K01534 red	blue
K03178 grey	blue
K08675 blue	black
K06620 grey	blue
K00847 red	grey
K01092 red	grey
K03237 blue	grey
K01933 blue	grey
K00609 blue	black
K00161 red	black
K00858 blue	grey
K11518 blue	black
K01137 grey	blue
K12486 grey	blue
K02993 blue	black
K01230 grey	blue
K08286 grey	blue
K13341 blue	black
K21248 red	grey
K02941 blue	black
K12260 grey	red
K14401 blue	black
K20889 blue	black
K02898 blue	black
K19476 grey	blue
K00830 red	black
K00814 red	grey
K02920 blue	black
K02896 blue	black
K12859 red	grey
K03353 blue	black
K10085 grey	blue
K01317 blue	black
K09595 grey	blue
K06177 grey	red
K13125 red	grey
K10688 blue	black
K19054 red	black
K11121 grey	blue
K14004 grey	blue
K01279 blue	black
K19755 red	grey
K05909 blue	black
K01581 blue	black
K10255 blue	black
K10599 grey	blue
K21407 grey	blue
K00942 grey	blue
K09533 red	grey
K03086 blue	black
K02883 blue	black
K00384 grey	blue
K04688 red	grey
K00587 blue	black
K11836 grey	blue
K03240 grey	blue
K03002 grey	blue
K15744 blue	black
K02838 blue	black
K13237 grey	blue
K13667 red	black
K12812 blue	black
K01890 grey	blue
K02132 blue	black
K15441 grey	blue
K03372 grey	blue
K05275 blue	grey
K01874 blue	black
K02925 blue	black
K03165 red	grey
K04354 red	black
K05539 red	blue
K00765 blue	black
K01889 blue	black
K13101 grey	blue
K16000 red	grey
K20908 red	grey
K03131 grey	blue
K14190 grey	red
K11390 red	black
K01956 red	grey
K01586 blue	grey
K03254 grey	blue
K11140 grey	blue
K12842 grey	blue
K02962 blue	black
K02938 blue	black
K10412 grey	blue
K02958 blue	black
K10527 grey	blue
K20754 blue	red
K02885 blue	black
K13566 blue	black
K02350 red	grey
K10586 red	grey
K15692 red	grey
K10592 grey	blue
K20238 blue	grey
K05954 red	grey
K20285 grey	red
K08054 grey	blue
K20299 grey	blue
K13118 grey	blue
K05674 blue	black
K06671 grey	blue
K10772 grey	blue
K10865 red	grey
K00926 red	grey
K11498 red	grey
K10406 grey	blue
K17732 blue	black
K12891 blue	black
K12524 blue	black
K08902 blue	grey
K03553 grey	red
K08311 red	black
K00927 blue	grey
K06168 red	grey
K02924 blue	black
K03955 blue	black
K06207 red	black
K08900 blue	black
K00162 red	grey
K20298 grey	blue
K14399 grey	red
K03167 grey	blue
K02865 grey	blue
K13095 grey	blue
K03252 grey	blue
K06709 red	black
K00033 red	black
K07870 blue	black
K06883 blue	black
K15292 red	black
K02109 blue	black
K17890 red	black
K11996 red	black
K03627 blue	black
K09291 blue	black
K14759 red	black
K01739 grey	blue
K04773 red	grey
K15538 blue	black
K18158 red	grey
K01761 red	grey
K01593 blue	grey
K12831 grey	blue
K04646 grey	blue
K02259 blue	grey
K11838 grey	blue
K00465 red	grey
K01724 blue	grey
K01424 grey	blue
K03234 grey	blue
K06268 blue	black
K06252 blue	black
K14842 grey	blue
K09490 blue	black
K20029 blue	black
K02879 blue	black
K07198 blue	black
K17302 grey	blue
K08343 red	grey
K14758 grey	blue
K09843 blue	black
K16290 red	blue
K00472 blue	black
K03106 grey	blue
K03531 grey	blue
K01662 blue	black
K13600 blue	grey
K07393 blue	black
K02872 blue	black
K14811 grey	blue
K01528 grey	blue
K09527 grey	blue
K17906 red	grey
K11187 red	grey
K03125 grey	blue
K15042 blue	black
K12441 grey	blue
K00703 red	black
K01754 blue	black
K10609 grey	blue
K22048 blue	black
K01760 grey	blue
K14312 blue	black
K00837 blue	grey
K21989 red	grey
K18910 grey	blue
K11855 red	grey
K12620 blue	black
K00522 red	black
K03253 grey	blue
K21398 blue	black
K00074 grey	red
K12864 grey	blue
K02882 blue	black
K02975 blue	black
K14490 grey	red
K01256 blue	black
K03039 grey	blue
K06890 red	grey
K10597 grey	blue
K12188 blue	black
K03032 grey	blue
K03581 red	grey
K13342 grey	blue
K03420 red	black
K10464 red	black
K10463 red	grey
K11717 blue	black
K01778 blue	black
K18342 grey	blue
K10758 grey	blue
K01485 red	black
K07937 blue	black
K08176 blue	grey
K08493 grey	blue
K00895 red	blue
K09680 grey	blue
K03426 red	grey
K14005 grey	blue
K00913 grey	blue
K02902 blue	grey
K03943 blue	black
K06617 red	grey
K00820 grey	blue
K00286 red	black
K01466 red	grey
K08916 blue	grey
K13181 grey	blue
K12301 blue	black
K13679 red	black
K13525 blue	black
K03063 grey	blue
K09835 red	grey
K02492 blue	black
K11594 blue	black
K03626 blue	black
K08915 blue	red
K02083 red	black
K06891 blue	black
K02891 blue	black
K01097 red	blue
K05016 blue	grey
K22193 grey	blue
K10752 grey	blue
K09506 red	grey
K02894 blue	black
K02966 blue	black
K05931 blue	black
K15698 red	grey
K11824 grey	blue
K00025 blue	grey
K09286 grey	blue
K00599 grey	blue
K08203 red	grey
K18995 grey	blue
K14640 red	black
K03301 blue	black
K22858 red	grey
K18749 blue	black
K22766 red	blue
K00949 red	black
K06901 red	black
K01525 blue	grey
K01079 red	grey
K18710 red	grey
K18151 red	black
K15074 blue	grey
K03235 red	blue
K14776 grey	blue
K01873 blue	black
K00791 red	grey
K12392 grey	blue
K12856 grey	blue
K01495 red	blue
K02889 blue	black
K12492 grey	blue
K06816 red	black
K20310 blue	grey
K09486 grey	blue
K03386 blue	black
K12878 blue	grey
K02701 blue	black
K00876 grey	blue
K12847 red	grey
K17491 blue	black
K02516 blue	grey
K10590 red	grey
K14306 blue	black
K12119 grey	blue
K11752 blue	red
K13956 blue	grey
K07375 grey	blue
K00083 blue	black
K15275 grey	blue
K02997 blue	black
K19073 grey	blue
K02987 blue	black
K01139 red	black
K05613 grey	red
K14411 red	blue
K12199 grey	blue
K13606 blue	black
K00235 blue	grey
K12844 red	grey
K03934 grey	blue
K11807 grey	blue
K00164 blue	black
K12572 grey	blue
K01305 grey	blue
K18752 grey	blue
K00278 red	grey
K13151 red	black
K03754 red	grey
K02541 blue	black
K05765 blue	black
K07424 blue	black
K13885 red	grey
K07277 blue	grey
K03549 red	blue
K10751 blue	grey
K21541 blue	black
K15711 grey	blue
K00166 red	black
K12385 red	grey
K03509 grey	blue
K11779 red	black
K12852 blue	grey
K12874 grey	blue
K20792 blue	black
K12614 grey	blue
K02209 grey	blue
K12442 red	blue
K10875 blue	black
K07556 grey	blue
K12394 grey	blue
K02603 grey	blue
K02927 blue	black
K10870 red	black
K22314 grey	red
K02951 blue	black
K06013 red	grey
K00311 blue	black
K02995 blue	black
K01886 red	grey
K22530 grey	blue
K00931 red	black
K03595 blue	grey
K15423 grey	blue
K02998 blue	black
K11308 blue	black
K22125 grey	blue
K02955 blue	black
K17796 blue	grey
K03231 blue	black
K14441 blue	black
K12451 blue	black
K19613 grey	blue
K13107 blue	black
K07178 grey	blue
K23163 blue	black
K02268 blue	grey
K08568 red	blue
K13431 grey	blue
K07575 grey	blue
K13348 red	black
K00227 blue	black
K01585 grey	blue
K02692 blue	red
K15542 red	grey
K00966 blue	black
K03946 blue	grey
K08059 blue	black
K03062 red	blue
K20222 grey	blue
K02564 blue	black
K01363 blue	black
K21347 blue	red
K15322 grey	blue
K12820 grey	blue
K02639 blue	red
K01770 blue	grey
K01895 blue	black
K11136 grey	blue
K11093 blue	grey
K00134 blue	grey
K08874 red	grey
K15498 grey	blue
K04523 blue	black
K14332 blue	grey
K21444 grey	blue
K12349 grey	blue
K02969 blue	black
K23326 blue	black
K12134 grey	blue
K02834 grey	blue
K03363 grey	red
K03282 blue	grey
K06118 grey	blue
K22200 red	black
K06943 grey	blue
K14376 grey	blue
K08246 blue	grey
K00549 blue	grey
K03350 blue	grey
K08867 blue	red
K01539 grey	blue
K01762 grey	red
K03263 blue	black
K05907 grey	blue
K02974 blue	black
K14792 grey	blue
K11340 blue	black
K14164 blue	black
K11547 grey	blue
K03872 blue	black
K03030 grey	blue
K14440 grey	blue
K17892 grey	red
K09518 grey	blue
K10534 red	black
K01354 grey	blue
K14567 red	grey
K02868 blue	black
K10257 red	grey
K00057 red	black
K09517 grey	blue
K02937 blue	black
K12669 red	grey
K13205 blue	black
K20290 grey	blue
K17609 blue	black
K03458 red	black
K07126 blue	black
K11254 red	black
K01951 grey	blue
K18159 red	grey
K02991 blue	black
K00507 blue	black
K00825 red	black
K01759 red	blue
K02206 blue	black
K04461 grey	blue
K12953 blue	black
K17299 grey	blue
K04409 grey	blue
K06942 blue	grey
K22596 red	grey
K02134 blue	black
K06961 grey	blue
K20360 red	black
K00382 red	black
K13912 red	grey
K21396 grey	blue
K14556 grey	blue
K04788 grey	blue
K09498 grey	blue
K01868 blue	black
K09493 grey	blue
K03264 grey	blue
K03778 grey	red
K22184 blue	grey
K17761 grey	blue
K03544 red	grey
K03107 blue	black
K08266 blue	black
K01922 red	black
K01870 grey	blue
K02934 blue	black
K15363 red	black
K00794 grey	red
K00951 blue	black
K03938 blue	grey
K03924 grey	blue
K04536 grey	blue
K03648 red	grey
K21125 grey	blue
K18266 blue	black
K02888 blue	black
K01689 grey	blue
K07300 blue	black
K12879 grey	blue
K01373 blue	black
K11412 red	black
K01307 grey	blue
K15102 blue	black
K16054 grey	blue
K15272 grey	blue
K17744 blue	grey
K02945 blue	black
K10976 grey	blue
K02320 grey	blue
K00888 grey	blue
K20872 blue	black
K02932 blue	black
K00102 blue	grey
K06276 grey	red
K08341 blue	black
K02936 blue	black
K08808 red	black
K14310 blue	black
K14292 blue	grey
K02942 blue	black
K11367 red	grey
K12450 blue	black
K02693 blue	red
K02905 blue	black
K01649 blue	black
K02727 grey	blue
K02979 blue	black
K09598 blue	black
K18162 grey	blue
K21278 blue	black
K19008 blue	black
K01462 blue	black
K09540 grey	blue
K00021 blue	black
K21017 grey	blue
K08665 blue	grey
K02990 blue	grey
K00545 blue	grey
K17541 red	grey
K11366 grey	blue
K15177 blue	grey
K11124 red	grey
K08955 blue	black
K02145 grey	blue
K15112 blue	black
K01955 red	black
K12272 grey	blue
K20182 red	grey
K10747 grey	blue
K22369 blue	black
K04498 grey	blue
K02327 red	blue
K06067 blue	black
K02933 blue	grey
K03083 blue	black
K13354 grey	red
K22614 blue	grey
K05290 red	grey
K21594 blue	black
K01611 grey	blue
K09667 red	grey
K03413 blue	black
K07442 blue	black
K03232 blue	black
K01640 blue	grey
K18468 red	grey
K01733 grey	blue
K18580 grey	blue
K19998 grey	blue
K13116 grey	blue
K05658 grey	blue
K02218 blue	black
K14318 blue	grey
K13963 blue	black
K14569 grey	blue
K01371 blue	black
K06041 red	grey
K04802 grey	blue
K14791 blue	black
K01457 grey	blue
K03680 blue	black
K14379 red	blue
K03236 grey	blue
K17681 blue	black
K01012 blue	grey
K03431 grey	blue
K02876 blue	black
K08738 blue	grey
K00485 blue	black
K09568 blue	grey
K11804 grey	blue
K02440 grey	blue
K18460 red	grey
K08956 blue	grey
K03065 red	grey
K15987 grey	blue
K05359 blue	black
K10251 grey	blue
K00789 blue	black
K15979 grey	blue
K03545 grey	blue
K01783 blue	red
K03255 grey	blue
K00726 grey	blue
K13161 blue	black
K00224 blue	black
K14829 red	grey
K21343 blue	black
K14563 blue	black
K00274 grey	blue
K04799 blue	black
K20103 grey	blue
K13219 red	grey
K00413 blue	black
K12403 red	grey
K13381 grey	blue
K04911 red	grey
K23538 blue	black
K06119 red	grey
K15371 blue	black
K01414 blue	black
K18041 grey	blue
K11294 grey	blue
K02729 grey	blue
K11097 blue	black
K17686 red	black
K20876 blue	grey
K05668 grey	blue
K03113 grey	blue
K10606 blue	black
K15710 red	grey
K02977 blue	black
K12896 grey	blue
K12196 grey	blue
K00974 grey	blue
K13761 grey	blue
K08239 blue	red
K01953 grey	blue
K12200 grey	blue
K05681 grey	blue
K01881 blue	black
K07760 grey	blue
K11165 red	black
K02258 blue	black
K13279 blue	black
K22182 grey	blue
K04712 blue	black
K13789 grey	blue
K01065 blue	black
K02893 blue	black
K08764 red	grey
K14998 red	grey
K02915 blue	black
K08908 blue	black
K14550 red	grey
K05102 red	grey
K07891 grey	blue
K04043 blue	black
K13112 blue	black
K00297 red	blue
K10258 grey	blue
K08596 red	grey
K05330 red	grey
K13280 grey	blue
K10798 blue	grey
K02923 blue	black
K00855 blue	grey
K01535 blue	black
K13025 blue	black
K12881 grey	blue
K17065 grey	blue
K03762 blue	black
K10686 grey	blue
K20223 grey	blue
K17794 blue	black
K18332 blue	black
K11423 grey	blue
K10843 red	grey
K10576 red	grey
K01379 blue	black
K01179 red	blue
K18532 grey	blue
K01758 grey	blue
K02881 blue	black
K00856 grey	blue
K02699 blue	grey
K14819 blue	black
K14290 grey	blue
K03942 grey	blue
K03953 grey	blue
K01469 blue	black
K11098 blue	black
K17822 red	grey
K02130 blue	grey
K14554 grey	blue
K08337 red	grey
K17622 blue	black
K00797 grey	blue
K05841 grey	blue
K02985 blue	black
K14207 red	black
K00031 blue	grey
K01365 grey	blue
K12160 grey	blue
K10418 grey	blue
K15768 red	grey
K01080 red	grey
K02725 grey	blue
K01511 grey	blue
K01610 blue	black
K15026 blue	black
K14805 red	black
K18442 red	grey
K03644 grey	blue
K05655 grey	blue
K01409 red	grey
K01695 red	grey
K03094 blue	black
K00912 blue	black
K02731 blue	black
K03688 blue	grey
K10594 grey	blue
K11538 blue	black
K22522 grey	blue
K03869 grey	blue
K16803 red	grey
K15889 red	grey
K01338 grey	blue
K19983 grey	blue
K02698 blue	grey
K14765 grey	blue
K08489 grey	blue
K12823 grey	blue
K06185 grey	blue
K01681 blue	grey
K00207 red	black
K01725 red	black
K05955 blue	black
K06911 blue	black
K12811 red	grey
K00133 blue	black
K01081 blue	black
K00773 grey	blue
K13207 grey	blue
K08850 blue	black
K02960 blue	black
K01599 red	grey
K00925 blue	black
K20860 red	grey
K03238 grey	blue
K12734 blue	grey
K23094 grey	blue
K02575 red	grey
K03667 grey	blue
K01188 grey	blue
K09858 blue	black
K07944 blue	black
K17805 grey	blue
K17871 blue	black
K11273 blue	black
K20782 grey	blue
K00685 grey	blue
K09578 red	grey
K01679 blue	black
K10849 grey	red
K01938 blue	black
K15504 grey	red
K17087 grey	blue
K12733 grey	blue
K05277 grey	blue
K00559 grey	blue
K00640 grey	blue
K02897 blue	black
K01166 grey	blue
K14807 blue	black
K10901 blue	black
K15111 blue	black
K10770 grey	red
K02542 grey	blue
K00208 blue	grey
K18670 red	grey
K02684 grey	blue
K20181 red	grey
K01772 red	black
K05356 red	grey
K02695 blue	grey
K12825 grey	blue
K01114 grey	blue
K02471 red	grey
K02433 blue	grey
K01704 blue	black
K13100 blue	black
K11204 grey	blue
K09522 grey	blue
K12861 blue	black
K18592 red	black
K13985 grey	blue
K15180 grey	blue
K18328 grey	blue
K02694 blue	red
K23500 blue	grey
K00006 grey	blue
K04565 blue	black
K13347 grey	red
K01087 grey	blue
K12865 blue	black
K10134 grey	blue
K20783 grey	blue
K08515 blue	black
K16075 red	black
K03146 blue	black
K04485 grey	blue
K03868 blue	black
K18663 grey	blue
K03833 grey	blue
K08198 blue	black
K12834 blue	black
K01318 blue	black
K12882 blue	black
K15029 red	grey
K09022 blue	black
K10750 grey	blue
K02221 red	blue
K01590 red	blue
K03737 blue	black
K14826 grey	blue
K08906 blue	black
K15865 red	grey
K08516 blue	black
K00766 grey	blue
K08472 red	grey
K10782 red	grey
K00598 blue	black
K07905 grey	blue
K20535 grey	blue
K17499 blue	black
K19360 blue	black
K07390 blue	black
K09417 grey	blue
K03844 blue	grey
K04077 blue	black
K00496 red	blue
K01885 grey	blue
K11833 grey	blue
K00280 grey	blue
K08657 blue	black
K13946 grey	blue
K17500 red	black
K10203 blue	black
K21797 blue	black
K04371 red	grey
K02984 blue	black
K15280 red	grey
K20884 blue	grey
K12177 blue	black
K01489 blue	black
K11967 grey	blue
K12836 grey	blue
K22757 grey	blue
K10712 blue	black
K00928 grey	blue
K00851 grey	blue
K00275 blue	black
K12164 blue	black
K17081 blue	black
K12175 blue	black
K10290 red	grey
K09704 grey	blue
K18561 red	black
K15117 blue	black
K22399 blue	black
K12737 blue	grey
K10746 red	blue
K18213 grey	blue
K04040 grey	red
K02133 blue	black
K02939 blue	grey
K00135 red	grey
K03248 grey	blue
K08855 red	grey
K06944 red	blue
K03021 grey	blue
K00819 grey	blue
K00254 grey	blue
K01682 blue	black
K06886 blue	black
K14944 blue	black
K01551 blue	black
K11352 grey	blue
K14491 grey	blue
K05396 red	grey
K17605 blue	grey
K09503 blue	black
K21766 blue	black
K01853 grey	red
K00121 blue	black
K03834 red	grey
K15108 red	grey
K20306 red	grey
K12417 blue	black
K00024 grey	blue
K00142 grey	blue
K06001 grey	red
K01937 grey	blue
K03593 blue	black
K18674 grey	blue
K12830 grey	blue
K19525 red	grey
K20359 grey	blue
K00800 red	grey
K15633 red	black
K21480 grey	red
K02952 blue	black
K23553 red	grey
K02899 blue	black
K04499 blue	black
K01858 grey	blue
K03650 blue	black
K01887 grey	blue
K03457 red	grey
K01191 red	grey
K05853 red	blue
K05916 blue	black
K03921 red	black
K01006 blue	black
K03696 grey	blue
K02324 grey	blue
K08911 blue	grey
K02202 grey	blue
K00272 grey	blue
K05605 grey	blue
K00514 blue	grey
